# Three-dimensional total-internal reflection fluorescence nanoscopy with nanometric axial resolution by photometric localization of single molecules

**DOI:** 10.1101/693994

**Authors:** Alan M. Szalai, Bruno Siarry, Jerónimo Lukin, David J. Williamson, Nicolás Unsain, Damián Refojo, Alfredo Cáceres, Mauricio Pilo-Pais, Guillermo Acuna, Dylan M. Owen, Sabrina Simoncelli, Fernando D. Stefani

## Abstract

Single-molecule localization microscopy (SMLM) enables far-field imaging with lateral resolution in the range of 10 to 20 nanometres, exploiting the fact that the centre position of a single molecule’s image can be determined with much higher accuracy than the size of that image itself. However, attaining the same level of resolution in the axial (third) dimension remains challenging. Here, we present SIMPLER, a photometric method to decode the axial position of single molecules in a total internal reflection fluorescence (TIRF) microscope. SIMPLER requires no hardware modification whatsoever to a conventional TIRF microscope, and complements any 2D SMLM method to deliver 3D images with nearly isotropic nanometric resolution. Examples of the performance of SIMPLER include the visualization of the nuclear pore complex through dSTORM with sub-20 nm resolution and of microtubule cross-sections resolved with sub-10 nm through DNA-PAINT.
