## Supplementary Software for "Three-dimensional total-internal reflection fluorescence nanoscopy with nanometric axial resolution by photometric localization of single molecules": DF_NA1.40.txt

0.593	0.593	0.593	0.594	0.594	0.594	0.598	0.593
0.531	0.534	0.537	0.540	0.543	0.546	0.546	0.549
0.486	0.491	0.495	0.499	0.503	0.509	0.509	0.514
0.454	0.459	0.464	0.469	0.473	0.479	0.479	0.485
0.432	0.437	0.441	0.446	0.450	0.456	0.456	0.463
0.417	0.421	0.425	0.429	0.433	0.439	0.438	0.445
0.409	0.412	0.416	0.419	0.423	0.428	0.428	0.434
0.403	0.403	0.406	0.41	0.413	0.418	0.417	0.423
0.394	0.396	0.4	0.402	0.405	0.409	0.409	0.414
0.391	0.393	0.396	0.398	0.401	0.406	0.405	0.410
0.389	0.392	0.391	0.394	0.396	0.400	0.402	0.404
